# Metagenomic analysis of coprolites from three Late Pleistocene megaherbivores from the Southwestern United States

**DOI:** 10.1101/2022.05.06.490351

**Authors:** Tomos O. Prys-Jones, Tara N. Furstenau, Andrew J. Abraham, Isaac N. Shaffer, Colin J. Sobek, Jordyn R. Upton, Samantha N. Hershauer, Kelvin Wong, Marirosa Molina, Sebastian Menke, Jim I. Mead, Christopher H. Ebert, Mariah S. Carbone, Edward A.G. Schuur, Faith M. Walker, Viachelsav Y. Fofanov, Christopher E. Doughty

**Affiliations:** School of Informatics, Computing and Cyber Systems, Northern Arizona University, Flagstaff, Arizona, USA; Pathogen and Microbiome Institute, Northern Arizona University, Flagstaff, Arizona, USA; Office of Research and Development, US Environmental Protection Agency, Durham, North Carolina, USA; Evolutionary Ecology and Conservation Genomics, University of Ulm, Ulm, Germany; The Mammoth Site, Hot Springs, South Dakota, USA; Desert Laboratory at Tumamoc Hill, University of Arizona, Tucson, Arizona, USA; Center for Ecosystem Science and Society, Northern Arizona University, Flagstaff, Arizona, USA

**Keywords:** megafauna, mammoth, bison, ground sloth, metagenomics, microbiome, coprolite, desiccation

## Abstract

1.

**Background:** Determining the life-history traits of extinct species is often difficult from skeletal remains alone, limiting the accuracy of studies modeling past ecosystems. However, the analysis of the degraded endogenous bacterial DNA present in paleontological fecal matter (coprolites) may enable the characterization of specific traits such as the host’s digestive physiology and diet. An issue when evaluating the microbial composition of coprolites is the degree to which the microbiome is representative of the host’s original gut community versus the changes that occur in the weeks following deposition due to desiccation. Analyses of paleontological microorganisms are also relevant in the light of recent studies linking the Late Pleistocene and Early Holocene extinctions with modern-day zoonotic pathogen outbreaks.

**Methods:** Shotgun sequencing was performed on ancient DNA (aDNA) extracted from coprolites of the Columbian mammoth (*Mammuthus Columbi*), Shasta ground sloth (*Nothrotheriops shastensis*) and paleontological bison (*Bison sp.*) collected from caves on the Colorado Plateau, Southwestern USA. The novel metagenomic classifier MTSv, parameterized for studies of aDNA, was used to assign bacterial taxa to sequencing reads. The resulting bacterial community of coprolites was then compared to those from modern fecal specimens of the African savannah elephant (*Loxodonta africana*), the brown-throated sloth (*Bradypus variegatus*) and the modern bison (*Bison bison*). Both paleontological and modern bison fecal bacterial communities were also compared to those of progressively dried cattle feces to determine whether endogenous DNA from coprolites had a microbiome signal skewed towards aerobic microorganisms typical of desiccated fecal matter.

**Results:** The diversity of phyla identified from coprolites was lower than modern specimens. The relative abundance of Actinobacteria was increased in coprolites compared to modern specimens, with fewer Bacteroidetes and Euryarchaeota. Firmicutes had a reduced relative abundance in the mammoth and bison coprolites, compared to the African savanna elephants and modern bison. There was a significant separation of samples in NMDS plots based on their classification as either paleontological or modern, and to a lesser extent, based on the host species. Increasingly dried cattle feces formed a continuum between the modern and paleontological bison samples.

**Conclusion:** Our results reveal that any coprolite metagenomes should always be compared to desiccated modern fecal samples from closely related hosts fed a comparable diet to determine the degree to which the coprolite metagenome is a result of desiccation versus true dissimilarities between the modern and paleontological hosts. Also, a large-scale desiccation study including a variety of modern species may shed light on life-history traits of extinct species without close extant relatives, by establishing the proximity of coprolite metagenomes with those from dried modern samples.
