## Supplementary material for "Metagenomic analysis of coprolites from three Late Pleistocene megaherbivores from the Southwestern United States": Phyla present in samples by Kingdom

	host_sp	superkingdom	phylum_breakdown (phylum: percentage)
1	Bison bison (modern)	Archaea	Euryarchaeota: 13.1683347496973
2	Bison bison (modern)	Bacteria	Firmicutes: 67.527177233046, Bacteroidetes: 7.44451634459984, Actinobacteria: 4.20411551544377, Proteobacteria: 2.64139724954923
3	Bison bison (modern)	Eukaryota	Streptophyta: 2.9864759896359
4	Bison sp. (paleo)	Bacteria	Actinobacteria: 49.9242291884496, Proteobacteria: 34.2753071984631, Firmicutes: 15.4635984544028
5	Bison sp. (paleo)	Eukaryota
6	Bradypus variegatus	Archaea	Euryarchaeota: 7.82385380631297
7	Bradypus variegatus	Bacteria	Verrucomicrobia: 35.3748023500362, Bacteroidetes: 34.9505239153169, Firmicutes: 9.5333940320368, Proteobacteria: 8.00912507747584, Lentisphaerae: 2.60800869647104, Actinobacteria: 1.09013993949783
8	Bradypus variegatus	Eukaryota
9	Loxodonta africana	Archaea	Euryarchaeota: 1.53448308845536
10	Loxodonta africana	Bacteria	Proteobacteria: 47.1217352111144, Bacteroidetes: 16.5815399968847, Firmicutes: 16.1444151957561, Verrucomicrobia: 3.49460616137364, Actinobacteria: 3.46800601395302, Spirochaetes: 1.36889802527466, Tenericutes: 1.02575840554082
11	Loxodonta africana	Eukaryota	Streptophyta: 5.96165209225422
12	Mammuthus columbi	Archaea
13	Mammuthus columbi	Bacteria	Actinobacteria: 51.6595045843276, Proteobacteria: 44.50319871921, Firmicutes: 3.47649964351409
14	Mammuthus columbi	Eukaryota
15	Nothrotheriops shastensis	Archaea
16	Nothrotheriops shastensis	Bacteria	Actinobacteria: 39.7990795142143, Firmicutes: 37.8405157005583, Proteobacteria: 14.7866057089798, Bacteroidetes: 6.25980754818176
17	Nothrotheriops shastensis	Eukaryota
