## Supplementary material for "Metagenomic analysis of coprolites from three Late Pleistocene megaherbivores from the Southwestern United States": Classes present in samples by Phyla

	host_sp	phylum	class_breakdown (class: percentage)
1	Bison bison (modern)	Actinobacteria	Actinobacteria: 2.37515322215077, Coriobacteriia: 1.01456327627627
2	Bison bison (modern)	Ascomycota
3	Bison bison (modern)	Bacteroidetes	Bacteroidia: 5.16340017472373
4	Bison bison (modern)	Chordata	Mammalia: 20.8942987039176
5	Bison bison (modern)	Euryarchaeota	Methanobacteria: 9.80405405131862
6	Bison bison (modern)	Firmicutes	Bacilli: 41.7661017632768, Clostridia: 13.8057293426374
7	Bison bison (modern)	Fusobacteria
8	Bison bison (modern)	Nematoda
9	Bison bison (modern)	Proteobacteria
10	Bison bison (modern)	Spirochaetes
11	Bison bison (modern)	Streptophyta	Liliopsida: 1.50098337920512
12	Bison bison (modern)	Tenericutes
13	Bison bison (modern)	Verrucomicrobia
14	Bison sp. (paleo)	Actinobacteria	Actinobacteria: 50.2475415408528
15	Bison sp. (paleo)	Ascomycota
16	Bison sp. (paleo)	Chordata
17	Bison sp. (paleo)	Firmicutes	Bacilli: 15.2417820609872
18	Bison sp. (paleo)	Proteobacteria	Alphaproteobacteria: 27.7168393701689, Betaproteobacteria: 4.92737352878815, Gammaproteobacteria: 1.22227238341435
19	Bradypus variegatus	Actinobacteria
20	Bradypus variegatus	Arthropoda
21	Bradypus variegatus	Bacteroidetes	Bacteroidia: 34.8917569873554
22	Bradypus variegatus	Chordata
23	Bradypus variegatus	Euryarchaeota	Methanobacteria: 7.86356172797479
24	Bradypus variegatus	Firmicutes	Clostridia: 7.77379890373865, Bacilli: 1.13046453383408
25	Bradypus variegatus	Fusobacteria
26	Bradypus variegatus	Lentisphaerae	Lentisphaeria: 2.62788343021789
27	Bradypus variegatus	Proteobacteria	Gammaproteobacteria: 6.72751546628826
28	Bradypus variegatus	Streptophyta
29	Bradypus variegatus	Synergistetes
30	Bradypus variegatus	Verrucomicrobia	Verrucomicrobiae: 35.6211340523687
31	Loxodonta africana	Actinobacteria	Actinobacteria: 2.24737364189992
32	Loxodonta africana	Apicomplexa
33	Loxodonta africana	Arthropoda
34	Loxodonta africana	Ascomycota
35	Loxodonta africana	Bacteroidetes	Bacteroidia: 9.85580896094494, Flavobacteriia: 3.68363698604428
36	Loxodonta africana	Basidiomycota
37	Loxodonta africana	Candidatus Thermoplasmatota
38	Loxodonta africana	Chordata	Mammalia: 15.3137293796446
39	Loxodonta africana	Ciliophora
40	Loxodonta africana	Deinococcus-Thermus
41	Loxodonta africana	Euryarchaeota
42	Loxodonta africana	Fibrobacteres
43	Loxodonta africana	Firmicutes	Bacilli: 8.79579126804841, Clostridia: 5.53523093790376
44	Loxodonta africana	Fusobacteria
45	Loxodonta africana	Lentisphaerae
46	Loxodonta africana	Nematoda
47	Loxodonta africana	Planctomycetes
48	Loxodonta africana	Proteobacteria	Gammaproteobacteria: 29.6766544410051, Betaproteobacteria: 9.50230868189071, Alphaproteobacteria: 2.41124629391763
49	Loxodonta africana	Spirochaetes	Spirochaetia: 1.26209600069639
50	Loxodonta africana	Streptophyta	Liliopsida: 1.02227154113931
51	Loxodonta africana	Synergistetes
52	Loxodonta africana	Tenericutes	Mollicutes: 1.00301422191074
53	Loxodonta africana	Verrucomicrobia	Verrucomicrobiae: 3.15945721081496
54	Mammuthus columbi	Actinobacteria	Actinobacteria: 52.6997169068343
55	Mammuthus columbi	Bacteroidetes
56	Mammuthus columbi	Chordata
57	Mammuthus columbi	Firmicutes	Bacilli: 2.27379838877561, Clostridia: 1.12849613778113
58	Mammuthus columbi	Proteobacteria	Alphaproteobacteria: 38.1542309407305, Betaproteobacteria: 4.54703616925521
59	Nothrotheriops shastensis	Actinobacteria	Actinobacteria: 40.3807932046811
60	Nothrotheriops shastensis	Apicomplexa
61	Nothrotheriops shastensis	Arthropoda
62	Nothrotheriops shastensis	Bacteroidetes	Flavobacteriia: 5.75608300596025
63	Nothrotheriops shastensis	Chordata
64	Nothrotheriops shastensis	Deinococcus-Thermus
65	Nothrotheriops shastensis	Firmicutes	Bacilli: 37.3205659781009
66	Nothrotheriops shastensis	Fusobacteria
67	Nothrotheriops shastensis	Nematoda
68	Nothrotheriops shastensis	Proteobacteria	Gammaproteobacteria: 10.1379750466907, Alphaproteobacteria: 2.30800562861511, Betaproteobacteria: 1.18831866926183
69	Nothrotheriops shastensis	Streptophyta
70	Nothrotheriops shastensis	Tenericutes
