## Supplementary material for "Metagenomic analysis of coprolites from three Late Pleistocene megaherbivores from the Southwestern United States": Results of pairwise PERMANOVA between bison and cattle samples - taxonomic level: class

	bison_sample	cattle_faeces_age	pairs	Df	SumsOfSqs	F.Model	R2	p.value	p.adjusted	sig
1	Paleontological bison: >15,000 yrs	0	Paleontological bison: >15,000 yrs vs 0	1	1.84058132838965	43.4349030305087	0.769646100163011	0.0029	0.0261092952672543	.
2	Paleontological bison: >15,000 yrs	2	Paleontological bison: >15,000 yrs vs 2	1	0.685178432401616	11.9362096243666	0.478669765941614	0.0018	0.0171879373232708	.
3	Paleontological bison: >15,000 yrs	4	Paleontological bison: >15,000 yrs vs 4	1	0.561586530813447	8.01893228056919	0.381509972701241	0.0119	0.0914593900656973
4	Paleontological bison: >15,000 yrs	6	Paleontological bison: >15,000 yrs vs 6	1	0.470970611217086	4.04160666805678	0.237161128453485	0.0208	0.14565185405794
5	Paleontological bison: >15,000 yrs	8	Paleontological bison: >15,000 yrs vs 8	1	0.418600516077221	4.31996410598502	0.249421077292662	0.0195	0.139651990751576
6	Paleontological bison: >15,000 yrs	15	Paleontological bison: >15,000 yrs vs 15	1	0.277287410173853	2.65122659080998	0.18095594757049	0.0638	0.394199163838937
7	Paleontological bison: >15,000 yrs	22	Paleontological bison: >15,000 yrs vs 22	1	0.240902991111656	2.10144028235565	0.13915495761096	0.1328	0.804748039802373
8	Paleontological bison: >15,000 yrs	29	Paleontological bison: >15,000 yrs vs 29	1	0.224109743789486	1.80482589143038	0.12190794438691	0.1752	1
9	Paleontological bison: >15,000 yrs	43	Paleontological bison: >15,000 yrs vs 43	1	0.201613265684069	1.70372541603867	0.124325711754605	0.1649	0.980415078952232
10	Paleontological bison: >15,000 yrs	57	Paleontological bison: >15,000 yrs vs 57	1	0.185544116207489	1.42082283192708	0.0985257809825828	0.2807	1
11	Modern bison: 0 days	0	Modern bison: 0 days vs 0	1	1.4966136032209	221.748962991231	0.936641749934273	2e-04	0.00262593486883304	*
12	Modern bison: 0 days	2	Modern bison: 0 days vs 2	1	0.116285807859108	5.88099242065788	0.281643338696858	0.0016	0.0157556092129983	.
13	Modern bison: 0 days	4	Modern bison: 0 days vs 4	1	0.252426477153281	8.21741060105879	0.353933121236356	0.0035	0.0306359068030522	.
14	Modern bison: 0 days	6	Modern bison: 0 days vs 6	1	0.645203477083633	9.08523275405457	0.377211748245411	0.0016	0.0157556092129983	.
15	Modern bison: 0 days	8	Modern bison: 0 days vs 8	1	0.928082287709571	17.1858223671333	0.533956292031322	3e-04	0.00363590981838422	*
16	Modern bison: 0 days	15	Modern bison: 0 days vs 15	1	1.55510304888087	27.0313677411594	0.658797627992393	3e-04	0.00363590981838422	*
17	Modern bison: 0 days	22	Modern bison: 0 days vs 22	1	1.52550959089974	21.9890956900144	0.594475081907736	1e-04	0.00150053421076174	*
18	Modern bison: 0 days	29	Modern bison: 0 days vs 29	1	1.50162926400659	19.3409836400126	0.563204124924288	2e-04	0.00262593486883304	*
19	Modern bison: 0 days	43	Modern bison: 0 days vs 43	1	1.67152201613333	24.115254778951	0.632692997037725	2e-04	0.00262593486883304	*
20	Modern bison: 0 days	57	Modern bison: 0 days vs 57	1	1.5556985951973	18.6980990916298	0.554871034143115	4e-04	0.00466832865570319	*
