## Supplementary material for "Metagenomic analysis of coprolites from three Late Pleistocene megaherbivores from the Southwestern United States": Results of pairwise PERMANOVA between bison and cattle samples - taxonomic level: phylum

	bison_sample	cattle_faeces_age	pairs	Df	SumsOfSqs	F.Model	R2	p.value	p.adjusted	sig
1	Paleontological bison: >15,000 yrs	0	Paleontological bison: >15,000 yrs vs 0	1	1.51543819107456	69.1830158345061	0.841816464533519	0.0026	0.0248270205780579	.
2	Paleontological bison: >15,000 yrs	2	Paleontological bison: >15,000 yrs vs 2	1	1.11572071652781	42.4300538683054	0.765470190036504	0.0039	0.0323404610161543	.
3	Paleontological bison: >15,000 yrs	4	Paleontological bison: >15,000 yrs vs 4	1	0.813643412349343	19.4794623395627	0.599747068960409	0.0025	0.0246181393953098	.
4	Paleontological bison: >15,000 yrs	6	Paleontological bison: >15,000 yrs vs 6	1	0.489138067222848	6.23335060350328	0.324090728235771	0.0047	0.0370256816505459	.
5	Paleontological bison: >15,000 yrs	8	Paleontological bison: >15,000 yrs vs 8	1	0.407840532224635	7.89941212556517	0.377972934267478	0.0044	0.0355511182242012	.
6	Paleontological bison: >15,000 yrs	15	Paleontological bison: >15,000 yrs vs 15	1	0.296036367063373	4.84568371369685	0.287651353073721	0.0268	0.179680990173768
7	Paleontological bison: >15,000 yrs	22	Paleontological bison: >15,000 yrs vs 22	1	0.193104738600768	2.89420063099049	0.18209161304705	0.0995	0.580623376553084
8	Paleontological bison: >15,000 yrs	29	Paleontological bison: >15,000 yrs vs 29	1	0.194741686165796	3.01947501937696	0.188487763533114	0.0745	0.442940711837121
9	Paleontological bison: >15,000 yrs	43	Paleontological bison: >15,000 yrs vs 43	1	0.170073181481342	2.94617192649508	0.197118830225176	0.064	0.38783038062765
10	Paleontological bison: >15,000 yrs	57	Paleontological bison: >15,000 yrs vs 57	1	0.152208896116709	2.28574117785424	0.149534206503888	0.1248	0.715018192648067
11	Modern bison: 0 days	0	Modern bison: 0 days vs 0	1	0.33428440866829	99.3184779366009	0.868787616221424	2e-04	0.00262593486883304	*
12	Modern bison: 0 days	2	Modern bison: 0 days vs 2	1	0.122443087231376	17.0745066389224	0.532338870590841	3e-04	0.0032597812164824	*
13	Modern bison: 0 days	4	Modern bison: 0 days vs 4	1	0.210539637779337	10.2294567642774	0.405456877643175	0.0052	0.0399654477598005	.
14	Modern bison: 0 days	6	Modern bison: 0 days vs 6	1	0.59397396691148	11.3375534079929	0.430471017271945	0.0031	0.0271346603112748	.
15	Modern bison: 0 days	8	Modern bison: 0 days vs 8	1	0.869225293247318	29.842620693107	0.665496802636566	1e-04	0.00150053421076174	*
16	Modern bison: 0 days	15	Modern bison: 0 days vs 15	1	1.35981549469684	38.16350628822	0.731613133468338	3e-04	0.0032597812164824	*
17	Modern bison: 0 days	22	Modern bison: 0 days vs 22	1	1.42518510148258	33.7667604453088	0.692413441798696	4e-04	0.00420149579013287	*
18	Modern bison: 0 days	29	Modern bison: 0 days vs 29	1	1.44869526552217	35.9678558913483	0.705696860547233	2e-04	0.00262593486883304	*
19	Modern bison: 0 days	43	Modern bison: 0 days vs 43	1	1.57440672958706	48.0790742984785	0.774481173274468	3e-04	0.0032597812164824	*
20	Modern bison: 0 days	57	Modern bison: 0 days vs 57	1	1.51910742075852	36.0888770184536	0.706394016165556	3e-04	0.0032597812164824	*
